# Systems analysis of gut microbiome influence on metabolic disease in HIV and high-risk populations

**DOI:** 10.1101/2021.03.12.435118

**Authors:** Abigail J.S. Armstrong, Kevin Quinn, Jennifer Fouquier, Sam X. Li, Jennifer M. Schneider, Nichole M. Nusbacher, Katrina A. Doenges, Suzanne Fiorillo, Tyson J. Marden, Janine Higgins, Nichole Reisdorph, Thomas B. Campbell, Brent E. Palmer, Catherine A. Lozupone

## Abstract

Poor metabolic health, characterized by insulin resistance and dyslipidemia, is higher in people living with HIV and has been linked with inflammation, anti-retroviral therapy (ART) drugs, and ART-associated lipodystrophy (LD). Metabolic disease is associated with gut microbiome composition outside the context of HIV but has not been deeply explored in HIV infection nor in high-risk men who have sex with men (HR-MSM), who have a highly altered gut microbiome composition. Furthermore, the contribution of increased bacterial translocation and associated systemic inflammation that has been described in HIV-positive and HR-MSM individuals has not been explored. We used a multi-omic approach to explore relationships between impaired metabolic health, defined using fasting blood markers, gut microbes, immune phenotypes and diet. Our cohort included ART-treated HIV positive MSM with and without LD, untreated HIV positive MSM, and HR-MSM. For HIV positive MSM on ART, we further explored associations with the plasma metabolome. We found that elevated plasma lipopolysaccharide binding protein (LBP) was the most important predictor of impaired metabolic health and network analysis showed that LBP formed a hub joining correlated microbial and immune predictors of metabolic disease. Taken together, our results suggest the role of inflammatory processes linked with bacterial translocation and interaction with the gut microbiome in metabolic disease among HIV positive and negative MSM.

**Importance Statement:** The gut microbiome in people living with HIV (PLWH) is of interest as chronic infection often results in long term comorbidities. Metabolic disease is prevalent in PLWH even in well-controlled infection and has been linked with the gut microbiome in previous studies, but little attention has been given to PLWH. Furthermore, integrated analyses that consider gut microbiome together with diet, systemic immune activation, metabolites, and demographics have been lacking. In a systems-level analysis of predictors of metabolic disease in PLWH and men who are at high risk of acquiring HIV, we found that increased LBP, an inflammatory marker indicative of compromised intestinal barrier function, was associated with worse metabolic health. We also found impaired metabolic health associated with specific dietary components, gut microbes, and host and microbial metabolites. This work lays the framework for mechanistic studies aimed at targeting the microbiome to prevent or treat metabolic endotoxemia in HIV-infected individuals.
