## Supplemental Table 1 for "Systems analysis of gut microbiome influence on metabolic disease in HIV and high-risk populations"

### Sheet: Sheet1
Supplemental Table 1 - Pairwise test p-values for Table 1 demographics
Age: Kruskal-Wallis test p = 3.37 e-10
Pairwise Wilcox test FDR adjusted p-values
	HIV-negative MSW	HIV-negative MSM	HIV-positive MSM, untreated	HIV-positive MSM, treated	HIV-positive MSM, treated, LD
HIV-negative MSW	-	-	-	-	-
HIV-negative MSM	0.44	-	-	-	-
HIV-positive MSM, untreated	1	0.44	-	-	-
HIV-positive MSM, treated	0.0045	0.041	0.0041	-	-
HIV-positive MSM, treated, LD	3.4e-05	8e-08	5.8e-06	5.6e-05	-
BMI: Kruskal-Wallis test p = 0.085
post hoc pairwise test not performed
	HIV-negative MSW	HIV-negative MSM	HIV-positive MSM, untreated	HIV-positive MSM, treated	HIV-positive MSM, treated, LD
HIV-negative MSW	-	-	-	-	-
HIV-negative MSM	-	-	-	-	-
HIV-positive MSM, untreated	-	-	-	-	-
HIV-positive MSM, treated	-	-	-	-	-
HIV-positive MSM, treated, LD	-	-	-	-	-
CD4 cell count: Kruskal-Wallis test p = 0.41
post hoc pairwise test not performed
	HIV-negative MSW	HIV-negative MSM	HIV-positive MSM, untreated	HIV-positive MSM, treated	HIV-positive MSM, treated, LD
HIV-negative MSW	-	-	-	-	-
HIV-negative MSM	-	-	-	-	-
HIV-positive MSM, untreated	-	-	-	-	-
HIV-positive MSM, treated	-	-	-	-	-
HIV-positive MSM, treated, LD	-	-	-	-	-
CD4 Nadir: Kruskal-Wallis test p = 5.33 e-4
Pairwise Wilcox test FDR adjusted p-values
	HIV-negative MSW	HIV-negative MSM	HIV-positive MSM, untreated	HIV-positive MSM, treated	HIV-positive MSM, treated, LD
HIV-negative MSW	-	-	-	-	-
HIV-negative MSM	-	-	-	-	-
HIV-positive MSM, untreated	-	-	-	-	-
HIV-positive MSM, treated	-	-	0.016	-	-
HIV-positive MSM, treated, LD	-	-	0.00068	0.15	-
Viral Load: Kruskal-Wallis test p = 3.89 e-08
Pairwise Wilcox test FDR adjusted p-values
	HIV-negative MSW	HIV-negative MSM	HIV-positive MSM, untreated	HIV-positive MSM, treated	HIV-positive MSM, treated, LD
HIV-negative MSW	-	-	-	-	-
HIV-negative MSM	-	-	-	-	-
HIV-positive MSM, untreated	-	-	-	-	-
HIV-positive MSM, treated	-	-	2.5e-06	-	-
HIV-positive MSM, treated, LD	-	-	4.2e-07	0.25	-
Cholesterol drugs/statins: Fisher's exact test p = 6.62 e-05
Pairwise nominal independence test FDR adjusted p-values
	HIV-negative MSW	HIV-negative MSM	HIV-positive MSM, untreated	HIV-positive MSM, treated	HIV-positive MSM, treated, LD
HIV-negative MSW	-	-	-	-	-
HIV-negative MSM	1	-	-	-	-
HIV-positive MSM, untreated	1	1	-	-	-
HIV-positive MSM, treated	0.53	0.4	0.53	-	-
HIV-positive MSM, treated, LD	0.0026	0.000714	0.013	0.12	-
