## Supplemental Table 2 for "Systems analysis of gut microbiome influence on metabolic disease in HIV and high-risk populations"

### Sheet: Study data types
	Supplemental Table 2. Study measures by data type and SCNIC-calculated modules for microbiome and diet survey data
	Data type	Measures
	Microbiome	16s rRNA gene sequencing. 80 OTUs, 50 modules - see 'Microbiome SCNIC modules' tab for modules)
	Metabolome	Untargeted LC/MS mass spectromerty. 5,332 metabolites - see Supplemental Table 5 for all and microbiome-associated metbolites
	Immune measures	Multiplex ELISA: sCD163, sCD14, IFABP, LBP, ICAM-1, VCAM-1, SAA, CRP, IL-10, IL-6, IL-22, TNF alpha, MCP-1, GM-CSF, IL-12/23p40, IL-15, IL-16, IL-17A, IL-7, TNF beta, VEGF. Flow cytometry: CD4, CD8, HLA-DR, CD38
	Diet data	DHQII food frequency questionaire. 15 individual components: Food weight, alcohol, fiber, retinol, vitamin E, sodium, potassium, dodecanoic acid, hexadecenoic acid, octadecatrienoic acid, caffeine, alpha carotene, lycopene, vitamin A. 15 diet modules - see 'Diet SCNIC modules' tab for modules
	Metabolic health panel	Adiponectin, Glucose, HDL, Insulin, LDL, Leptin, Triglycerides
	Clinical data	Age, BMI, HIV status, ART, Race, Ethnicity, antibiotic use, cholesterol drugs, bristol stool number of fecal sample, GI symptoms (Abdominal pain, Bloating, Constipation, Excess gas, no symptoms, Loose stools, Nausea vomiting, Watery diarrhea)

### Sheet: Microbiome SCNIC modules
	Microbiome modules calculated by SCNIC
	Module	OTU ID	Taxonomy
	0	222ffbd9724c6f346a2de1eef06b532d	p_Firmicutes;c_Erysipelotrichi;o_Erysipelotrichales;f_Erysipelotrichaceae;g_Catenibacterium;s_
		230f858e6622e1a686ad91373adc20b9	p_Firmicutes;c_Clostridia;o_Clostridiales;f_Veillonellaceae;g_Phascolarctobacterium;s_
		5503fc4199485012d18108218ba0c589	p_Proteobacteria;c_Deltaproteobacteria;o_Desulfovibrionales;f_Desulfovibrionaceae;g_Desulfovibrio;s_
		bbdc230b6ab16e743ce2c7775a08bc77	p_Bacteroidetes;c_Bacteroidia;o_Bacteroidales;f_S24-7;g_;s_
		d58a0d11a5bcc5eb933969c6c65d17f6	p_Firmicutes;c_Erysipelotrichi;o_Erysipelotrichales;f_Erysipelotrichaceae;g_[Eubacterium];s_biforme
		f2f55ee5a197eaf6b65a1c22bedc016d	p_Firmicutes;c_Erysipelotrichi;o_Erysipelotrichales;f_Erysipelotrichaceae;g_[Eubacterium];s_biforme
	1	1fcc0ca3f7d3ab00d112f58adcab572c	p_Bacteroidetes;c_Bacteroidia;o_Bacteroidales;f_Prevotellaceae;g_Prevotella;s_
		27a8a06bc2b03e2ee032a7aeef16dbe3	p_Bacteroidetes;c_Bacteroidia;o_Bacteroidales;f_Prevotellaceae;g_Prevotella;s_stercorea
		48ea88e5e788894c86b04d558c7ea12d	p_Firmicutes;c_Clostridia;o_Clostridiales;f_Veillonellaceae;g_Anaerovibrio;s_
		4e24cba6778f50562651c7640a8e1a3c	p_Bacteroidetes;c_Bacteroidia;o_Bacteroidales;f_Prevotellaceae;g_Prevotella;s_
		d4ea319aab88fd7264267ba3be379977	p_Bacteroidetes;c_Bacteroidia;o_Bacteroidales;f_Prevotellaceae;g_Prevotella;s_stercorea
		e04006af19c089ebd5b707844f9c53ae	p_Bacteroidetes;c_Bacteroidia;o_Bacteroidales;f_;g_;s_
	2	037cb079310773db9c3ac4fb81947a26	p_Bacteroidetes;c_Bacteroidia;o_Bacteroidales;f_Bacteroidaceae;g_Bacteroides;s_uniformis
		163d6115f9ee494904b5789169104f1a	p_Bacteroidetes;c_Bacteroidia;o_Bacteroidales;f_Porphyromonadaceae;g_Parabacteroides;s_distasonis
		3a6f54c0075a7c838da600d7da7e558b	p_Bacteroidetes;c_Bacteroidia;o_Bacteroidales;f_Bacteroidaceae;g_Bacteroides
		4211aa5d24f26b80066ad56c5afa0b86	p_Bacteroidetes;c_Bacteroidia;o_Bacteroidales;f_Porphyromonadaceae;g_Parabacteroides;s_
		b44e6f6b9ec0e016951aec4c23cd723c	p_Bacteroidetes;c_Bacteroidia;o_Bacteroidales;f_Bacteroidaceae;g_Bacteroides;s_
		fbea055595c33ec52a27ce22a1b20dd1	p_Bacteroidetes;c_Bacteroidia;o_Bacteroidales;f_Bacteroidaceae;g_Bacteroides;s_ovatus
	3	04e3a222e2655f35b175436f9cb29844	p_Bacteroidetes;c_Bacteroidia;o_Bacteroidales;f_;g_;s_
		280a8836cdbe9cf9f9525dfc3adffc01	p_Bacteroidetes;c_Bacteroidia;o_Bacteroidales;f_;g_;s_
		522ba9d695541c9ea478db7cafeb4355	p_Bacteroidetes;c_Bacteroidia;o_Bacteroidales;f_S24-7;g_;s_
		bf48509c19d724cd5ca88922b92cde75	p_Bacteroidetes;c_Bacteroidia;o_Bacteroidales;f_;g_;s_
	4	71478dd1c110a2a05d0e4205c350d743	p_Firmicutes;c_Clostridia;o_Clostridiales;f_Clostridiaceae;g_SMB53;s_
		8703607d5f878e4b567f35614e34d537	p_Firmicutes;c_Clostridia;o_Clostridiales;f_Clostridiaceae;g_Clostridium;s_celatum
		cba8c37fa1bff7c74fe5b1875a0f8498	p_Firmicutes;c_Bacilli;o_Turicibacterales;f_Turicibacteraceae;g_Turicibacter;s_
		e81ed833839c8cb9cd1c2eedd673ba24	p_Firmicutes;c_Clostridia;o_Clostridiales;f_Peptostreptococcaceae
	5	192be0072943950fb6dc98c0f75a3c02	p_Firmicutes;c_Clostridia;o_Clostridiales;f_Lachnospiraceae;g_Clostridium;s_citroniae
		2b94d1e3dd86691f13ae093146bde405	p_Firmicutes;c_Clostridia;o_Clostridiales;f_Ruminococcaceae
		991d7a94764ee6a83f6aed2aa1462c84	p_Firmicutes;c_Clostridia;o_Clostridiales;f_Ruminococcaceae;g_Oscillospira;s_
		9ab9e0e2b143928d21f1eeccb43ff78c	p_Firmicutes;c_Clostridia;o_Clostridiales;f_Ruminococcaceae;g_Oscillospira;s_
	6	2274461db35f9a6070e088fbaf9c7aa2	p_Firmicutes;c_Clostridia;o_Clostridiales;f_Lachnospiraceae;g_[Ruminococcus];s_
		3abcfd0cfbaf4c8af5ec7ba1c170f545	p_Firmicutes;c_Clostridia;o_Clostridiales;f_Lachnospiraceae;g_Dorea;s_
		65d701d9d33f67d9589a81724f362083	p_Firmicutes;c_Clostridia;o_Clostridiales;f_Lachnospiraceae;g_Blautia;s_
		c4550d3acc48fd85b1be4c069c7787ec	p_Firmicutes;c_Clostridia;o_Clostridiales;f_Lachnospiraceae;g_[Ruminococcus];s_gnavus
	7	2af07e1953e2624fbcfbe42ffafa1c72	p_Firmicutes;c_Clostridia;o_Clostridiales;f_;g_;s_
		40e1b02b637b4196409093e2f5e7df7d	p_Firmicutes;c_Clostridia;o_Clostridiales;f_Ruminococcaceae
		d5961b974b353bfbb6571d5c6ecd9346	p_Firmicutes;c_Clostridia;o_Clostridiales;f_Ruminococcaceae;g_;s_
	8	0f6cc7ae18b155d5d952af942cc1b1fb	p_Firmicutes;c_Clostridia;o_Clostridiales;f_Lachnospiraceae;g_Coprococcus;s_
		2d92bc8346a12ee228948e159111992c	p_Firmicutes;c_Clostridia;o_Clostridiales;f_Ruminococcaceae
		971609d92ef064e6c52108ad090026f8	p_Firmicutes;c_Clostridia;o_Clostridiales;f_Lachnospiraceae;g_Coprococcus;s_
	9	0096e6b43cfca673d39d67442c4eca43	p_Firmicutes;c_Clostridia;o_Clostridiales;f_Lachnospiraceae
		01259b4c647f4f23ac383c2424a4e66e	p_Firmicutes;c_Clostridia;o_Clostridiales;f_Lachnospiraceae;g_Blautia;s_
		82a409741180e0a964f251d66667193d	p_Firmicutes;c_Clostridia;o_Clostridiales;f_Lachnospiraceae;g_Blautia;s_obeum
	10	51a9c794daecbcc09d4e0be820aa486f	p_Bacteroidetes;c_Bacteroidia;o_Bacteroidales;f_[Odoribacteraceae];g_Odoribacter;s_
		526d0e26aa688264a8968ef25577b98b	p_Bacteroidetes;c_Bacteroidia;o_Bacteroidales;f_Rikenellaceae;g_;s_
		ed6304551db491605b57be753ab9785f	p_Bacteroidetes;c_Bacteroidia;o_Bacteroidales;f_Rikenellaceae;g_;s_
	11	5b4395f6240165a0174d76e7741ddf7e	p_Bacteroidetes;c_Bacteroidia;o_Bacteroidales;f_Prevotellaceae;g_Prevotella;s_stercorea
		6a19955507cb8c6c038769ca0b32b78b	p_Bacteroidetes;c_Bacteroidia;o_Bacteroidales;f_Bacteroidaceae;g_Bacteroides;s_
		de3195b5c675138bb4058c1a2da44c7d	p_Bacteroidetes;c_Bacteroidia;o_Bacteroidales;f_Prevotellaceae;g_Prevotella;s_
	12	06e2eafd67e6d9b2878e6c9414446e52	p_Actinobacteria;c_Coriobacteriia;o_Coriobacteriales;f_Coriobacteriaceae;g_;s_
		507b3d47e272295d764a4fbc41b8a064	p_Actinobacteria;c_Coriobacteriia;o_Coriobacteriales;f_Coriobacteriaceae;g_;s_
		b997cb1dbff6f40678ba0bd6cccff94a	p_Actinobacteria;c_Coriobacteriia;o_Coriobacteriales;f_Coriobacteriaceae;g_;s_
	13	211b3fe80a08fc20d6473408823d9830	p_Firmicutes;c_Clostridia;o_Clostridiales;f_Ruminococcaceae;g_Oscillospira;s_
		568539b7e5c69e36be1386d38660a952	p_Bacteroidetes;c_Bacteroidia;o_Bacteroidales;f_Bacteroidaceae;g_Bacteroides;s_
		8d86a97249a69658393a49dc2ea73ec6	p_Firmicutes;c_Clostridia;o_Clostridiales;f_Lachnospiraceae
	14	82ad1fc6910656c90cfad979eadd21e7	p_Firmicutes;c_Clostridia;o_Clostridiales;f_[Mogibacteriaceae];g_;s_
		a6e9f95f7238bb2af6bf815a61f2fdbb	p_Firmicutes;c_Clostridia;o_Clostridiales;f_Lachnospiraceae;g_Blautia;s_
		e90b1cb512c1080ff9c01bd3165be6cd	p_Firmicutes;c_Clostridia;o_Clostridiales;f_Lachnospiraceae;g_Blautia
	15	9d1158cfdf219984e114d2c348d286fd	p_Bacteroidetes;c_Bacteroidia;o_Bacteroidales;f_Bacteroidaceae;g_Bacteroides;s_
		bb7b4a2040397e8d335a2edc04900189	p_Proteobacteria;c_Deltaproteobacteria;o_Desulfovibrionales;f_Desulfovibrionaceae;g_Bilophila;s_
		f8cf0d5d0f45376484d3610fbf96a129	p_Proteobacteria;c_Betaproteobacteria;o_Burkholderiales;f_Alcaligenaceae;g_Sutterella;s_
	16	32d7763afe0c43ba5d9a7f6bd5bc3484	p_Firmicutes;c_Clostridia;o_Clostridiales;f_[Tissierellaceae];g_Finegoldia;s_
		86756f985fe10361e5e3beeec554c292	p_Firmicutes;c_Clostridia;o_Clostridiales;f_[Tissierellaceae];g_Peptoniphilus;s_
		a3c4c3f3b6b6c5c784df4d367648918a	p_Firmicutes;c_Clostridia;o_Clostridiales;f_[Tissierellaceae];g_Anaerococcus;s_
	17	1919b6828724477c2ab08fd9efe3bcd9	p_Bacteroidetes;c_Bacteroidia;o_Bacteroidales;f_Prevotellaceae;g_Prevotella;s_copri
		2b15a6d7999869d65cde70fd49bbd12b	p_Firmicutes;c_Clostridia;o_Clostridiales;f_Veillonellaceae;g_Dialister;s_
		ddf18aebe72a60e8d80460e4f2ac1a2e	p_Firmicutes;c_Clostridia;o_Clostridiales;f_Veillonellaceae;g_Dialister;s_
	18	585833a56eb31f2b59b5447485401e8c	p_Bacteroidetes;c_Bacteroidia;o_Bacteroidales;f_Prevotellaceae;g_Prevotella;s_
		76f995a642c756e4baef9ba3588be99a	p_Bacteroidetes;c_Bacteroidia;o_Bacteroidales;f_Prevotellaceae;g_Prevotella
		8607cbf5a0329ef14740d2861fac71db	p_Bacteroidetes;c_Bacteroidia;o_Bacteroidales;f_[Paraprevotellaceae];g_;s_
	19	125a703172cdf3ac7155e51b904d6546	p_Firmicutes;c_Clostridia;o_Clostridiales;f_Ruminococcaceae
		3e39d79e16043f61992814357e8b2ed7	p_Firmicutes;c_Clostridia;o_Clostridiales;f_Ruminococcaceae;g_Oscillospira;s_
		562f555227af77f2f0d0cc3e6462c8d8	p_Firmicutes;c_Clostridia;o_Clostridiales;f_Ruminococcaceae;g_;s_
	20	606fa0211b716bd4a6426762dfc4747b	p_Firmicutes;c_Clostridia;o_Clostridiales;f_Ruminococcaceae;g_Ruminococcus;s_
		d88c4a309d3337053f4994049588ee8e	p_Firmicutes;c_Erysipelotrichi;o_Erysipelotrichales;f_Erysipelotrichaceae;g_Clostridium;s_spiroforme
		ed8f1d5cc3cec6fe6ee51ca2cde958de	p_Firmicutes;c_Clostridia;o_Clostridiales;f_Veillonellaceae;g_Dialister;s_
	21	179a2e52862950c20141c0e376152624	p_Firmicutes;c_Clostridia;o_Clostridiales;f_Ruminococcaceae
		3bb7928d23c4f952c01995c8a378cfe1	p_Firmicutes;c_Clostridia;o_Clostridiales;f_Ruminococcaceae;g_Oscillospira;s_
		fa9cbb7e45355cb861070b68d9a5653b	p_Firmicutes;c_Clostridia;o_Clostridiales;f_Ruminococcaceae;g_Oscillospira;s_
	22	52aafdbb0f11c4689e38d06b831d7476	p_Firmicutes;c_Clostridia;o_Clostridiales;f_Ruminococcaceae;g_Ruminococcus;s_callidus
		c79b90a14ee6a949fd5dbf5d8c8070a5	p_Firmicutes;c_Clostridia;o_Clostridiales;f_Lachnospiraceae;g_Coprococcus;s_
	23	7ef3b00cc85b6d0730685b757440e392	p_Actinobacteria;c_Coriobacteriia;o_Coriobacteriales;f_Coriobacteriaceae;g_Collinsella;s_aerofaciens
		ad57caf1bd9f92f7c21fa67066bb4d35	p_Actinobacteria;c_Coriobacteriia;o_Coriobacteriales;f_Coriobacteriaceae;g_Slackia;s_
	24	5ed0c70a2ba8b5d7039c8da98540ef7c	p_Firmicutes;c_Clostridia;o_Clostridiales;f_Lachnospiraceae;g_Coprococcus;s_
		ccf9677339c43aa1bc67917954f10258	p_Firmicutes;c_Clostridia;o_Clostridiales;f_Lachnospiraceae;g_Blautia;s_
	25	0a61f7283f8faa1f7b46ec0ea0267ebc	p_Fusobacteria;c_Fusobacteriia;o_Fusobacteriales;f_Fusobacteriaceae;g_Fusobacterium;s_
		dffe16fdf134a8a314c67b4ee7278a87	p_Firmicutes;c_Bacilli;o_Lactobacillales;f_Carnobacteriaceae;g_Granulicatella;s_
	26	0bbe7cbaa8b758e53f97d16a3fa87b77	p_Firmicutes;c_Clostridia;o_Clostridiales;f_Lachnospiraceae
		98439fc77f04bfe36f8f8281e0da2fa9	p_Firmicutes;c_Clostridia;o_Clostridiales;f_Lachnospiraceae;g_Dorea;s_
	27	77560703da191f21e7d250845229fe06	p_Firmicutes;c_Clostridia;o_Clostridiales;f_Veillonellaceae;g_Megasphaera;s_
		a0f8566cea4f07734fd785b265bb5b39	p_Firmicutes;c_Clostridia;o_Clostridiales;f_Veillonellaceae;g_Mitsuokella;s_
	28	2dfdcfa6f0ea8a19df049d71313aef41	p_Bacteroidetes;c_Bacteroidia;o_Bacteroidales;f_Prevotellaceae;g_Prevotella;s_copri
		87c7032fda5f2f24b99bba1a90353d64	p_Firmicutes;c_Clostridia;o_Clostridiales;f_Peptococcaceae;g_Peptococcus;s_
	29	046a3fd132d5514833c7e8a743d92476	p_Firmicutes;c_Erysipelotrichi;o_Erysipelotrichales;f_Erysipelotrichaceae;g_Clostridium;s_ramosum
		fdd2c9198b8ece675814c1ee649d7a10	p_Firmicutes;c_Erysipelotrichi;o_Erysipelotrichales;f_Erysipelotrichaceae;g_[Eubacterium];s_dolichum
	30	9b55f5c4eb497aa881e617fd2610055f	p_Firmicutes;c_Clostridia;o_Clostridiales;f_Lachnospiraceae;g_Dorea;s_formicigenerans
		d03d2fc817acb5a1458d65bb0feef619	p_Firmicutes;c_Clostridia;o_Clostridiales;f_Lachnospiraceae;g_Blautia;s_
	31	8dc07b15ff50895f89d35e0d71f801aa	p_Bacteroidetes;c_Bacteroidia;o_Bacteroidales;f_Prevotellaceae;g_Prevotella;s_copri
		fbc1c6e72815351e6476cbb21e23bdf0	p_Bacteroidetes;c_Bacteroidia;o_Bacteroidales;f_[Paraprevotellaceae];g_[Prevotella];s_
	32	7a1d83fb777ac9239f7fb207b61077e6	p_Tenericutes;c_Mollicutes;o_RF39;f_;g_;s_
		fa66b21932c43cfbc851e36cbdbe5775	p_Tenericutes;c_Mollicutes;o_RF39;f_;g_;s_
	33	4d670db11d1c52c3354a8f2ad1b3c33a	p_Bacteroidetes;c_Bacteroidia;o_Bacteroidales;f_Prevotellaceae;g_Prevotella;s_
		52b3722e0720e12975c7e07b49320c47	p_Bacteroidetes;c_Bacteroidia;o_Bacteroidales;f_Prevotellaceae;g_Prevotella;s_
	34	7e98e70d1a5b3323b3bf9bd6d1ba95a2	p_Bacteroidetes;c_Bacteroidia;o_Bacteroidales;f_Rikenellaceae;g_Alistipes;s_putredinis
		87da896a2b0c28683c6beace9444649e	p_Firmicutes;c_Clostridia;o_Clostridiales;f_Veillonellaceae;g_Phascolarctobacterium;s_
	35	4539eb8d334b124b12ef2f840be6c5d7	p_Firmicutes;c_Clostridia;o_Clostridiales;f_Ruminococcaceae;g_Oscillospira;s_
		479943f63108336bfa8851b4a5d09a1b	p_Firmicutes;c_Clostridia;o_Clostridiales;f_Lachnospiraceae
	36	2c45cd8dd426ead3f771a1934e157d07	p_Firmicutes;c_Clostridia;o_Clostridiales;f_Lachnospiraceae;g_Butyrivibrio;s_
		b3ac0b81b5e7c35912b15a95252c1046	p_Firmicutes;c_Erysipelotrichi;o_Erysipelotrichales;f_Erysipelotrichaceae;g_Bulleidia;s_
	37	829d3bd6a7df703802fbb4a076f614b5	p_Firmicutes;c_Clostridia;o_Clostridiales;f_Ruminococcaceae;g_;s_
		9f37b4e2140ca32b147e934c45945311	p_Firmicutes;c_Clostridia;o_Clostridiales;f_;g_;s_
	38	1e3a3bda59a3e703d9ebadfb122655d7	p_Firmicutes;c_Clostridia;o_Clostridiales;f_Ruminococcaceae;g_Oscillospira;s_
		a4478a19dc407d641bc159202bacd91a	p_Firmicutes;c_Clostridia;o_Clostridiales;f_Lachnospiraceae;g_Butyrivibrio;s_crossotus
	39	2dddabacaf3955ce979504808dfc6eaf	p_Firmicutes;c_Clostridia;o_Clostridiales;f_Lachnospiraceae;g_;s_
		4e1b429e8f73e162b798452448a11d3e	p_Firmicutes;c_Clostridia;o_Clostridiales;f_Lachnospiraceae;g_;s_
	40	36585850033948d7966edf6717266cc0	p_Firmicutes;c_Clostridia;o_Clostridiales;f_[Mogibacteriaceae];g_Mogibacterium;s_
		49b21ea51252427fa48b3d2760acb68a	p_Bacteroidetes;c_Bacteroidia;o_Bacteroidales;f_[Paraprevotellaceae];g_[Prevotella];s_
	41	6e6c1431e8eab118105a4c87228baaec	p_Firmicutes;c_Clostridia;o_Clostridiales;f_Ruminococcaceae;g_Oscillospira;s_
		878f3bd92f7aff55ed54a793c1fa0044	p_Firmicutes;c_Clostridia;o_Clostridiales;f_[Mogibacteriaceae];g_;s_
	42	2223200454bf7bfea1c39a04821145df	p_Bacteroidetes;c_Bacteroidia;o_Bacteroidales;f_Rikenellaceae;g_Alistipes;s_onderdonkii
		79027a6dd340493151bd641e5f5552e3	p_Firmicutes;c_Clostridia;o_Clostridiales;f_Ruminococcaceae;g_Oscillospira;s_
	43	3a886930fab8c76c24561eba2e5507e5	p_Firmicutes;c_Clostridia;o_Clostridiales;f_Lachnospiraceae;g_[Ruminococcus];s_
		c64cb2edb93194826070689d9a6dc8f4	p_Firmicutes;c_Clostridia;o_Clostridiales;f_Ruminococcaceae;g_Faecalibacterium;s_prausnitzii
	44	9a835fdb1ba009c09214ed124a59702b	p_Lentisphaerae;c_[Lentisphaeria];o_Z20;f_R4-45B;g_;s_
		df7cb50060a5cdfafa0706fa23eb3d6e	p_Lentisphaerae;c_[Lentisphaeria];o_Victivallales;f_Victivallaceae;g_;s_
	45	9d5b862ea620c8c6d2d952db4866438b	p_Firmicutes;c_Clostridia;o_Clostridiales;f_Lachnospiraceae;g_Oribacterium;s_
		f06b75abafcec8fbb6a2280daff9da64	p_Firmicutes;c_Clostridia;o_Clostridiales;f_Lachnospiraceae;g_Pseudobutyrivibrio;s_
	46	c14abcc1d400a655592e05ef77629e0a	p_Firmicutes;c_Erysipelotrichi;o_Erysipelotrichales;f_Erysipelotrichaceae;g_[Eubacterium];s_dolichum
		f6093adbdac5818a31f819eb87b50217	p_Firmicutes;c_Erysipelotrichi;o_Erysipelotrichales;f_Erysipelotrichaceae;g_Coprobacillus;s_
	47	cc767bedffc468bb5b1a06831a3432fe	p_Firmicutes;c_Clostridia;o_Clostridiales;f_;g_;s_
		e716e6794874d6e61fb45e1272584578	p_Firmicutes;c_Clostridia;o_Clostridiales;f_Ruminococcaceae;g_;s_
	48	280213b75df86fdf1b9c807ce73dc57a	p_Proteobacteria;c_Deltaproteobacteria;o_Desulfovibrionales;f_Desulfovibrionaceae;g_;s_
		e99d32b76638b7ccffa363e3b58fc108	p_Proteobacteria;c_Betaproteobacteria;o_Burkholderiales;f_Alcaligenaceae;g_Sutterella;s_
	49	22fa8e71af365e047ac8093881ab3972	p_Firmicutes;c_Clostridia;o_Clostridiales;f_;g_;s_
		b6d8fd950e0ef42c3577abcc99f88871	p_Firmicutes;c_Clostridia;o_Clostridiales;f_Lachnospiraceae;g_Coprococcus;s_catus
	50	fe0644f62e38567f43ea319223eaf72d	p_Proteobacteria;c_Gammaproteobacteria;o_Aeromonadales;f_Succinivibrionaceae;g_Succinivibrio;s_
		ff933e366402876aa9612cdd80adb221	p_Proteobacteria;c_Gammaproteobacteria;o_Aeromonadales;f_Succinivibrionaceae;g_Succinivibrio;s_
	51	03373c3e099c538d275fdbfd4624ef0a	p_Proteobacteria;c_Gammaproteobacteria;o_Pasteurellales;f_Pasteurellaceae;g_Haemophilus;s_parainfluenzae
		dce513f3a5767febbfa36cf1eefd19a5	p_Firmicutes;c_Clostridia;o_Clostridiales;f_Veillonellaceae;g_Veillonella;s_dispar
	52	e352a264f1b2868f190529d62ac2e5fd	p_Firmicutes;c_Clostridia;o_Clostridiales;f_Ruminococcaceae;g_Ruminococcus;s_
		fac6eb5cc6dd431eb2666b96ec3b51ca	p_Firmicutes;c_Clostridia;o_Clostridiales;f_Christensenellaceae;g_;s_
	53	710f6a90bd44411df4af1f11dce93b98	p_Firmicutes;c_Clostridia;o_Clostridiales;f_Lachnospiraceae;g_;s_
		8cd2f29b9610839e9e61fd972e831c04	p_Firmicutes;c_Clostridia;o_Clostridiales;f_;g_;s_
	54	20a99a2686ac6a717b01361cac773046	p_Bacteroidetes;c_Bacteroidia;o_Bacteroidales;f_Prevotellaceae;g_Prevotella;s_stercorea
		b4a7cade628f44ed4a691bccb953d29b	p_Bacteroidetes;c_Bacteroidia;o_Bacteroidales;f_Prevotellaceae;g_Prevotella;s_copri
	55	49ffbf2eeb3afe6d0962e455c1dcf59f	p_Firmicutes;c_Clostridia;o_Clostridiales;f_;g_;s_
		b6e96422a181aaf4c8f188521b155ba7	p_Firmicutes;c_Clostridia;o_Clostridiales;f_Ruminococcaceae;g_Faecalibacterium;s_prausnitzii
	56	334dfb58390c0cef069969f9564522e5	p_Firmicutes;c_Clostridia;o_Clostridiales;f_[Mogibacteriaceae];g_;s_
		82d07d9a557b26b2ce686fab5a0e9c2c	k_Archaea;p_Euryarchaeota;c_Methanobacteria;o_Methanobacteriales;f_Methanobacteriaceae;g_Methanobrevibacter;s_
	57	930b30e1c128968ea9abcb6dc8c4a0f3	p_Firmicutes;c_Clostridia;o_Clostridiales;f_Lachnospiraceae;g_;s_
		c1209f886b5dd5b01157b901299c7a50	p_Firmicutes;c_Clostridia;o_Clostridiales;f_Lachnospiraceae;g_;s_
	58	6dab43180a960859384a75387400302e	p_Firmicutes;c_Clostridia;o_Clostridiales;f_Lachnospiraceae;g_;s_
		94927b6b06ef1ec7cfbae0c5b3390d8b	p_Firmicutes;c_Clostridia;o_Clostridiales;f_Clostridiaceae;g_Clostridium;s_
	59	12d0047d7f1251e602581aa079c6317b	p_Firmicutes;c_Clostridia;o_Clostridiales;f_Lachnospiraceae;g_[Ruminococcus];s_torques
		de9727f513b2973f47301e796dd0940f	p_Firmicutes;c_Clostridia;o_Clostridiales;f_Lachnospiraceae;g_;s_

### Sheet: Diet SCNIC modules
	Diet survey data modules calculated by SCNIC
	Module	Diet Component
	0	TOTAL FOLATE
		THIAMIN VITAMIN B1
		ZINC
		FOLIC ACID
		FOLATE DFE
		IRON
	1	DOCOSAPENTAENOIC ACID
		OCTADECATETRAENOIC ACID
		EICOSAPENTAENOIC ACID
		DOCOSENOIC ACID
		DOCOSAHEXAENOIC ACID
	2	TETRADECANOIC ACID
		HEXANOIC ACID
		DECANOIC ACID
		BUTANOIC ACID
		OCTANOIC ACID
	3	FOOD FOLATE
		LUTEIN ZEAXANTHIN
		VITAMIN K
		BETA CAROTENE
	4	TOTAL MONOUNSATURATED FATTY ACIDS
		TOTAL FAT
		OCTADECENOIC ACID
	5	CALCIUM
		RIBOFLAVIN VITAMIN B2
		PHOSPHORUS
	6	TOTAL POLYUNSATURATED FATTY ACIDS
		EICOSENOIC ACID
		OCTADECADIENOIC ACID
	7	OCTADECANOIC ACID
		HEXADECANOIC ACID
		TOTAL SATURATED FATTY ACIDS
	8	VITAMIN C
		BETA CRYPTOXANTHIN
	9	MAGNESIUM
		COPPER
	10	NIACIN
		VITAMIN B6
	11	CHOLESTEROL
		EICOSATETRAENOIC ACID
	12	TOTAL SUGARS
		CARBOHYDRATE
	13	SELENIUM
		PROTEIN
