## Supplemental Table 3 for "Systems analysis of gut microbiome influence on metabolic disease in HIV and high-risk populations"

### Sheet: VSURF features
	Supplemental Table 3. VSURF-selected features: correlation with metabolic disease score
	Feature	r value	p value	FDR p value	In Highly Predictive Subset?	OTU ID	OTU Sequence
	Age	0.400481	0.000232358	0.0160327	Yes
	BMI	0.372693	0.000662762	0.0177002	Yes
	LBP	0.370089	0.000787725	0.0177002	Yes
	IL-12	0.357032	0.00122934	0.0177002	No
	IL-16	0.353844	0.00136684	0.0177002	Yes
	MB Module 24	-0.348421	0.00153915	0.0177002	Yes
	f_Lachnospiraceae	-0.324404	0.00332763	0.032801	No	88a5e1a0a8752fe9ef4186bd0c5437dd	TACGTAGGGGGCAAGCGTTATCCGGATTTACTGGGTGTAAAGGGAGCGTAGACGGCCGTGCAAGTCTGATGTGAAAGGCTGGGGCTCAACCCCGGGACTGCATTGGAAACTGTATGGCTGGAGTGCCGGAGAGGTAAGCGGAATTCCTAGTGTAGCGGTGAAATGCGTAGATATTAGGAGGAACACCAGTGGCGAAGGCGGCTTACTGGACGGTAACTGACGTTGAGGCTCGAAAGCGTG
	f_Ruminococcaceae	-0.313424	0.00464119	0.0400303	Yes	8b9898f893c25f1dead894ee0128e868	TACGTAGGGAGCGAGCGTTGTCCGGAATTACTGGGTGTAAAGGGAGCGTAGGCGGGAAAGCAAGTTGGAAGTGAAATGCATGGGCTCAACCCATGAGCTGCTTTCAAAACTGTTTTTCTTGAGTGAAGTAGAGGCAGGCGGAATTCCTAGTGTAGCGGTGAAATGCGTAGATATTAGGAGGAACACCAGTGGCGAAGGCGGCCTGCTGGGCTTTAACTGACGCTGAGGCTCGAAAGCGTG
	f_Lachnospiraceae	-0.305881	0.00579275	0.0444111	Yes	e94fe3f21d6e819c6eb39c43dc162ad2	TACGTAGGGGGCAAGCGTTATCCGGATTTACTGGGTGTAAAGGGAGCGTAGACGGTTTTGCAAGTCTGAAGTGAAAGCCCGGGGCTTAACCCCGGGACTGCTTTGGAAACTGTAGGACTAGAGTGCAGGAGAGGTAAGTGGAATTCCTAGTGTAGCGGTGAAATGCGTAGATATTAGGAGGAACACCAGTGGCGAAGGCGGCTTACTGGACTGTAACTGACGTTGAGGCTCGAAAGCGTG
	MB Module 56	-0.289376	0.00922822	0.0636747	No
	GM-CSF	0.283029	0.0111884	0.0654331	Yes
	MB Module 18	-0.279546	0.01203	0.0654331	No
	MB Module 46	-0.278621	0.012328	0.0654331	Yes
	Lipodystrophy	0.272091	0.0146219	0.0720648	No
	Streptococcus sp.	0.263197	0.0183339	0.0809235	No	8bdcc262a08daffe5400bd149b628c89	TACGTAGGTCCCGAGCGTTGTCCGGATTTATTGGGCGTAAAGCGAGCGCAGGCGGTTTGATAAGTCTGAAGTTAAAGGCTGTGGCTCAACCATAGTTCGCTTTGGAAACTGTCAAACTTGAGTGCAGAAGGGGAGAGTGGAATTCCATGTGTAGCGGTGAAATGCGTAGATATATGGAGGAACACCGGTGGCGAAAGCGGCTCTCTGGTCTGTAACTGACGCTGAGGCTCGAAAGCGTGG
	I-CAM1	0.262799	0.0187649	0.0809235	No
	f_Ruminococcaceae	-0.255816	0.0220022	0.0893029	No	834e12df49267da6c77d3e7dba9ec8a2	TACGTAGGGAGCGAGCGTTGTCCGGAATTACTGGGTGTAAAGGGAGCGTAGGCGGGAAGGCAAGTTGGATGTGAAAACTGTGGGCTTAACCGACAGACTGCATTCAAAACTGTTTTTCTTGAGTGAAGTAGAGGCAAGCGGAATTCCTAGTGTAGCGGTGAAATGCGTAGATATTAGGAGGAACACCAGTGGCGAAGGCGGCTTGCTGGGCTTTTACTGACGCTGAGGCTCGAAAGTGTG
	MB Module 16	0.249505	0.0256184	0.0894423	No
	MB Module 19	0.249301	0.0257437	0.0894423	No
	f_Ruminococcaceae	0.249005	0.0259253	0.0894423	No	6ce0075b2cab534da0da254d419737db	TACGTAGGTGGCAAGCGTTGTCCGGAATTACTGGGTGTAAAGGGAGCGTAGGCGGGGAGGCAAGTTGAATGTCTAAACTATCGGCTCAACTGATAGTCGCGTTCAAAACTGCCACTCTTGAGTGCAGTAGAGGTAGGCGGAATTCCTAGTGTAGCGGTGAAATGCGTAGATATTAGGAGGAACACCAGTGGCGAAGGCGGCCTACTGGGCTGTAACTGACGCTGAGGCTCGAAAGCGTGG
	Bloating	0.245587	0.0281086	0.0923569	No
	TNF-alpha	0.238537	0.0333367	0.104556	No
	Bifidobacterium adolescentis	-0.225702	0.0441124	0.132337	No	9f244d2a870d75d8868281d2d76231a3	TACGTAGGGTGCAAGCGTTATCCGGAATTATTGGGCGTAAAGGGCTCGTAGGCGGTTCGTCGCGTCCGGTGTGAAAGTCCATCGCTTAACGGTGGATCCGCGCCGGGTACGGGCGGGCTTGAGTGCGGTAGGGGAGACTGGAATTCCCGGTGTAACGGTGGAATGTGTAGATATCGGGAAGAACACCAATGGCGAAGGCAGGTCTCTGGGCCGTCACTGACGCTGAGGAGCGAAAGCGTG
	Acidaminococcus sp.	0.218619	0.0513849	0.141589	Yes	8bdd67e2f52bf76bb2b9ee8c86d3eaae	TACGTAGGTGGCAAGCGTTGTCCGGAATTATTGGGCGTAAAGAGCATGTAGGCGGGCTTTTAAGTCTGACGTGAAAATGCGGGGCTTAACCCCGTATGGCGTTGGATACTGGAAGTCTTGAGTGCAGGAGAGGAAAGGGGAATTCCCAGTGTAGCGGTGAAATGCGTAGATATTGGGAGGAACACCAGTGGCGAAGGCGCCTTTCTGGACTGTGTCTGACGCTGAGATGCGAAAGCCAGG
	sCD163	0.218589	0.0515925	0.141589	No
	CRP	0.216995	0.0533522	0.141589	No
	Dietary Lycopene	-0.21294	0.0580527	0.144247	No
	Coprococcus sp.	-0.210653	0.0607118	0.144247	No	ef978be5ba5ef28587d0664f607075f8	TACGTAGGGGGCAAGCGTTATCCGGATTTACTGGGTGTAAAGGGAGCGTAGGCGGTCTGACAAGTCAGAAGTGAAAGCCCGGGGCTCAACTCCGGGACTGCTTTTGAAACTGCCGGACTAGATTGCAGGAGAGGTAAGTGGAATTCCTAGTGTAGCGGTGAAATGCGTAGATATTAGGAGGAACACCAGTGGCGAAGGCGGCTTACTGGACTGTAAATGACGCTGAGGCTCGAAAGCGTG
	MB Module 49	-0.210435	0.0609857	0.144247	No
	Alcohol	-0.209073	0.0627161	0.144247	No
	f_Lachnospiraceae	-0.207217	0.0651379	0.144984	No	37ca974aadc9035c8fd86b301e843c48	TACGTAGGGGGCAAGCGTTATCCGGATTTACTGGGTGTAAAGGGAGCGTAGACGGCTAAGCAAGTCAGAAGTGAAAGGCTGGGGCTCAACCCCGGGACTGCTTTTGAAACTGTTTGGCTAGAGTGCTGGAGAGGTAAGCGGAATTCCTAGTGTAGCGGTGAAATGCGTAGATATTAGGAGGAACACCAGTGGCGAAGGCGGCTTACTGGACAGTAACTGACGTTGAGGCTCGAAAGCGTG
	TNF-beta	0.203	0.0710173	0.151222	No
	Holdemania sp.	-0.201305	0.073362	0.151222	No	8cfd9de4739588d4050c35ca7f70cfd1	TACGTAGGTGGCGAGCGTTATCCGGAATTATTGGGCGTAAAGGGTGCGCAGGCGGTTTGTTAAGTTTAAGGTGAAAGCGTGGGGCTTAACCCCATATAGCCTTAGAAACTGACAGACTAGAGTACAGGAGAGGGCAATGGAATTCCATGTGTAGCGGTAAAATGCGTAGATATATGGAGGAACACCAGTGGCGAAGGCGGTTGCCTGGCCTGTAACTGACGCTCATGCACGAAAGCGTGG
	Paraprevotella sp.	0.20052	0.0745153	0.151222	No	7997d0ee973c31cc72a51e6f5bc19b2e	TACGGAAGATGCGAGCGTTATCCGGATTTATTGGGTTTAAAGGGAGCGTAGGCGGGCTTTTAAGTCAGCGGTCAAATGTCACGGCTCAACCGTGGCCAGCCGTTGAAACTGTAAGCCTTGAGTCTGCACAGGGCACATGGAATTCGTGGTGTAGCGGTGAAATGCTTAGATATCACGAAGAACTCCGATCGCGAAGGCATTGTGCCGGGGCAGCACTGACGCTGAGGCTCGAAAGTGCGG
	MB Module 13	-0.197196	0.0795544	0.156836	No
	Dietary Fiber	-0.195195	0.0827607	0.157294	No
	Alpha-carotene	-0.19421	0.084346	0.157294	No
	IL-17A	0.177403	0.115322	0.204773	No
	MB Module 43	-0.17725	0.115741	0.204773	No
	Dorea sp.	0.165254	0.142945	0.246581	No	11be534fe09ae998b621cef9fc1cca29	TACGTAGGGGGCAAGCGTTATCCGGATTTACTGGGTGTAAAGGGAGCGTAGACGGTATGGCAAGTCTGATGTGAAAGGCCAGGGCTCAACCCTGGGACTGCATTGGAAACTGTCGAACTAGAGTGTCGGAGAGGCAAGTGGAATTCCTAGTGTAGCGGTGAAATGCGTAGATATTAGGAGGAACACCAGTGGCGAAGGCGGCTTGCTGGACGATGACTGACGTTGAGGCTCGAAAGCGTG
	MCP-1	0.158626	0.159629	0.268644	No
	f_Lachnospiraceae	-0.155432	0.168596	0.276978	No	7054fc86007c93d9ae87ae984e857324	TACGTAGGGGGCAAGCGTTATCCGGATTTACTGGGTGTAAAGGGAGCGTAGACGGCTTTGCAAGTCTGACGTGAAACTCCGGGGCTCAACTCCGGAACTGCGTTGGAAACTGTAAGGCTTGAGTGCCGGAGAGGTAAGCGGAATTCCTAGTGTAGCGGTGAAATGCGTAGATATTAGGAGGAACACCAGTGGCGAAGGCGGCTTACTGGACGGCAACTGACGTTGAGGCTCGAAAGCGTG
	f_Lachnospiraceae	0.148381	0.188994	0.30327	No	2f52e93f0711bbd1009c6ed25321c6ed	TACGTATGGAGCAAGCGTTATCCGGATTTACTGGGTGTAAAGGGAGCGTAGGCGGTCCTGCAAGTCTGATGTGAAAGGCCGGGGCTCAACCCCGGGACTGCATTGGAAACTGTAGGACTAGAGTGTCGGAGGGGTAAGTGGAATTCCTAGTGTAGCGGTGAAATGCGTAGATATTAGGAGGAACACCAGTGGCGAAGGCGGCTTACTGGACGACTACTGACGCTGAGGCTCGAAAGCGTG
	Roseburia sp.	-0.146086	0.196004	0.30737	No	388f1b94d95b085651e72c12e1d580d9	TACGTATGGTGCAAGCGTTATCCGGATTTACTGGGTGTAAAGGGAGCGCAGGCGGAAGGCTAAGTCTGATGTGAAAGCCCGGGGCTCAACCCCGGTACTGCATTGGAAACTGGTCATCTAGAGTGTCGGAGGGGTAAGTGGAATTCCTAGTGTAGCGGTGAAATGCGTAGATATTAGGAGGAACACCAGTGGCGAAGGCGGCTTACTGGACGATAACTGACGCTGAGGCTCGAAAGCGTG
	MB module 4	-0.140483	0.213897	0.327975	No
	f_Lachnospiraceae	-0.133193	0.238866	0.346821	No	541b7de82e25d131db310412ea0fe25e	TACGTAGGGGGCAAGCGTTATCCGGATTTACTGGGTGTAAAGGGAGCGTAGACGGAATGGCAAGTCTGATGTGAAAGGCCGGGGCTCAACCCCGGGACTGCATTGGAAACTGTCAATCTAGAGTACCGGAGGGGTAAGTGGAATTCCTAGTGTAGCGGTGAAATGCGTAGATATTAGGAGGAACACCAGTGGCGAAGGCGGCTTACTGGACGGTAACTGACGTTGAGGCTCGAAAGCGTG
	f_Lachnospiraceae	0.13311	0.239162	0.346821	No	fd8f417cdee6eacea0f4166c07113223	TACGTAGGGGGCAAGCGTTATCCGGATTTACTGGGTGTAAAGGGAGCGCAGGCGGCATGATAAGTCTGATGTGAAAACCCAAGGCTCAACCATGGGACTGCATTGGAAACTGTCGTGCTGGAGTGTCGGAGAGGTAAGCGGAATTCCTAGTGTAGCGGTGAAATGCGTAGATATTAGGAGGAACACCAGTGGCGAAGGCGGCTTACTGGACGATGACTGACGCTGAGGCTCGAAAGCGTG
	IL-6	0.132372	0.241267	0.346821	No
	SAA	0.127801	0.258012	0.34977	No
	Eubacterium cylindroides	-0.127936	0.258082	0.34977	No	6f62f1d217b10d039379981350c53181	TACGTAGGTGGCGAGCGTTATCCGGAATGATTGGGCGTAAAGGGTACGTAGGCGGCATGATAAGTCTGGAGTGAAAGGCTACAGCTCAACTGTAGTATGCTCTGGAAACTGTCAAGCTAGAGTGCAGAAGAGGGCAATGGAACTCCATGTGTAGCGGTAAAATGCGTAGATATATGGAAGAACACCGGTGGCGAAGGCGGTTGCCTGGTCTGAAACTGACGCTGAAGTACGAAAGCGTGG
	Oscillospira sp.	0.127817	0.258526	0.34977	No	9a2f954e088322af718ec1d8805f8fda	TACGTAGGTGGCAAGCGTTGTCCGGATTTACTGGGTGTAAAGGGCGTGTAGCCGGGAAGGCAAGTCAGATGTGAAATCCACGGGCTCAACTCGTGAACTGCATTTGAAACTGTTTTTCTTGAGTATCGGAGAGGCAATCGGAATTCCTAGTGTAGCGGTGAAATGCGTAGATATTAGGAGGAACACCAGTGGCGAAGGCGGATTGCTGGACGACAACTGACGGTGAGGCGCGAAAGCGTG
	Lachnospira sp.	-0.120049	0.28883	0.376464	No	941444ae51de27f8a43ddcb288c52077	TACGTATGGAGCAAGCGTTATCCGGATTTACTGGGTGTAAAGGGAGTGTAGGTGGCCATGCAAGTCAGAAGTGAAAATCCGGGGCTCAACCCCGGAACTGCTTTTGAAACTGTAAGGCTAGAGTGCAGGAGGGGTGAGTGGAATTCCTAGTGTAGCGGTGAAATGCGTAGATATTAGGAGGAACACCAGTGGCGAAGGCGGCTCACTGGACTGTAACTGACACTGAGGCTCGAAAGCGTG
	VEGF	0.119808	0.289168	0.376464	No
	f_Mogibacteriaceae	-0.111838	0.323314	0.413123	No	251651cc63d7f91280f7c1fccf9a0f84	TACGTAGGGGGCAAGCGTTGTCCGGAATTATTGGGCGTAAAGAGTACGTAGGCGGTTTGCTAAGCGCAAGGTGAAAGGCAGTGGCTTAACCATTGTAAGCCTTGCGAACTGACAGACTTGAGTGCAGGAGAGGAAAGCGGAATTCCTAGTGTAGCGGTGAAATGCGTAGATATTAGGAGGAACACCGGTGGCGAAGGCGGCTTTCTGGACTGTAACTGACGCTGAGGTACGAAAGCGTGG
	f_Lachnospiraceae	-0.102836	0.364023	0.456683	No	6af703e67b463496ecf044dad32f4302	TACGTAGGGGGCAAGCGTTATCCGGATTTACTGGGTGTAAAGGGAGCGTAGACGGCATGGCAAGTCTGAAGTGAAATGCGGGGGCTCAACCCCTGAACTGCTTTGGAAACTGTCAGGCTGGAGTGCAGGAGAGGTAAGTGGAATTCCTAGTGTAGCGGTGAAATGCGTAGATATTAGGAGGAACACCAGTGGCGAAGGCGGCTTACTGGACTGTAACTGACGTTGAGGCTCGAAAGCGTG
	Roseburia faecis	-0.0895452	0.428806	0.528351	No	56f35075ab0f98e5d32d7f83c7a02d50	TACGTATGGTGCAAGCGTTATCCGGATTTACTGGGTGTAAAGGGAGCGCAGGCGGTGCGGCAAGTCTGATGTGAAAGCCCGGGGCTCAACCCCGGTACTGCATTGGAAACTGTCGTACTAGAGTGTCGGAGGGGTAAGCGGAATTCCTAGTGTAGCGGTGAAATGCGTAGATATTAGGAGGAACACCAGTGGCGAAGGCGGCTTACTGGACGATAACTGACGCTGAGGCTCGAAAGCGTG
	MB Module 41	-0.0807333	0.476528	0.576849	No
	MB Module 20	-0.0765628	0.499668	0.594432	No
	f_Erysipelotrichaceae	0.0739241	0.514605	0.601826	No	ec562f56ee6d46d368b4f02f8df55748	TACGTAGGTGGCGAGCGTTATCCGGAATTATTGGGCGTAAAGAGGGAGCAGGCGGCACTAAGGGTCTGTGGTGAAAGATCGAAGCTTAACTTCGGTAAGCCATGGAAACCGTAGAGCTAGAGTGTGTGAGAGGATCGTGGAATTCCATGTGTAGCGGTGAAATGCGTAGATATATGGAGGAACACCAGTGGCGAAGGCGACGATCTGGCGCATAACTGACGCTCAGTCCCGAAAGCGTGG
	Diet Module 3	-0.0704876	0.53364	0.613686	No
	MB Module 40	0.0636613	0.574789	0.650172	No
	Blautia producta	0.0582711	0.607653	0.676259	No	dab477ebfcfeba8dda198605c1f6b0ee	TACGTAGGGGGCAAGCGTTATCCGGATTTACTGGGTGTAAAGGGAGCGTAGACGGAAGAGCAAGTCTGATGTGAAAGGCTGGGGCTTAACCCCAGGACTGCATTGGAAACTGTTTTTCTTGAGTGCCGGAGAGGTAAGCGGAATTCCTAGTGTAGCGGTGAAATGCGTAGATATTAGGAGGAACACCAGTGGCGAAGGCGGCTTACTGGACGGTAACTGACGTTGAGGCTCGAAAGCGTG
	MB Module 1	-0.0562317	0.620298	0.679374	No
	o_Clostridiales	0.0498625	0.660489	0.702574	No	5ff43f13a340ca9933aeb0eda5b95be7	TACGTATGGGGCAAGCGTTATCCGGATTTACTGGGTGTAAAGGGAGTGTAGGCGGCAGTACAAGTCAGGAGTGAAAACTTGGGGCTCAACCCCAAGACTGCTTTTGAAACTGTACAGCTAGAGTGTAGGAAGGGCAAGCGGAATTCCTGGTGTAGCGGTGAAATGCGTAGATATCAGGAAGAACACCGGTGGCGAAGGCGGCTTGCTGGACTATAACTGACGCTGAGACTCGAAAGCGTG
	MB Module 37	-0.0495546	0.661845	0.702574	No
	MB module 12	0.0379605	0.738149	0.771701	No
	MB Module 14	0.0360951	0.750586	0.772992	No
	MB Module 23	0.0300985	0.790601	0.802228	No
	Diet Module 5	0.0149555	0.895088	0.895088	No
	*r value is Spearman's rho

### Sheet: Edge table
	Supplemental Table 3. VSURF-selected features: Edge table for inter-variable correlations
	Variable 1	Variable 2	r value	p value	FDR p value
	ALPHA.CAROTENE.MCG.USDA	diet.module.3	0.760853	2.22e-16	5.21e-13
	MB.module.23	MB.module.37	0.696343	7.41e-13	8.7e-10
	Age	Lipodystrophy	0.679032	4.42e-12	2.59e-09
	MB.module.23	MB.module.41	0.681521	3.45e-12	2.59e-09
	MB.module.37	MB.module.41	0.661642	2.36e-11	1.11e-08
	MB.module.24	MB.module.43	0.649221	7.33e-11	2.87e-08
	LBP.ng.ml	CRP.ng.ml	0.614463	1.34e-09	3.93e-07
	diet.module.3	DIETARY.FIBER.G.USDA	0.616104	1.18e-09	3.93e-07
	CRP.ng.ml	SAA.ng.ml	0.583662	1.33e-08	3.47e-06
	MB.module.20	MB.module.41	0.573783	2.64e-08	6.2e-06
	MB.module.24	X6af703e67b463496ecf044dad32f4302	0.568492	3.78e-08	8.06e-06
	MB.module.16	MB.module.4	-0.564137	5.05e-08	9.88e-06
	MB.module.46	MB.module.13	0.562919	5.48e-08	9.88e-06
	GM.CSF.pg.ml	TNF.b.pg.ml	0.547562	1.47e-07	2.46e-05
	MB.module.4	MB.module.1	0.540173	2.32e-07	3.63e-05
	ICAM.1.ng.ml	sCD163.ng.ml	0.53903	2.49e-07	3.65e-05
	MB.module.24	X88a5e1a0a8752fe9ef4186bd0c5437dd	0.532325	3.73e-07	4.87e-05
	MB.module.24	MB.module.49	0.532754	3.64e-07	4.87e-05
	IL.12.23p40.pg.ml	TNF.a.pg.ml	0.529747	4.35e-07	5.37e-05
	X11be534fe09ae998b621cef9fc1cca29	MB.module.41	0.510412	1.32e-06	0.00015479
	IL.12.23p40.pg.ml	ICAM.1.ng.ml	0.508908	1.43e-06	0.000160254
	LBP.ng.ml	SAA.ng.ml	0.507079	1.59e-06	0.000169218
	ef978be5ba5ef28587d0664f607075f8	X37ca974aadc9035c8fd86b301e843c48	0.503547	1.93e-06	0.000196387
	MB.module.19	MB.module.16	0.501272	2.18e-06	0.000212925
	ALPHA.CAROTENE.MCG.USDA	DIETARY.FIBER.G.USDA	0.497398	2.68e-06	0.000240486
	MB.module.40	MB.module.4	0.497299	2.7e-06	0.000240486
	TNF.b.pg.ml	IL.17A.pg.ml	0.496507	2.81e-06	0.000240486
	MB.module.56	MB.module.49	0.496126	2.87e-06	0.000240486
	IL.12.23p40.pg.ml	sCD163.ng.ml	0.49496	3.05e-06	0.000247015
	MB.module.24	e94fe3f21d6e819c6eb39c43dc162ad2	0.493521	3.29e-06	0.000257656
	MB.module.4	MB.module.13	0.487123	4.6e-06	0.000348241
	MB.module.24	MB.module.56	0.485735	4.94e-06	0.000362382
	IL.12.23p40.pg.ml	TNF.b.pg.ml	0.484787	5.19e-06	0.000368951
	MB.module.23	X11be534fe09ae998b621cef9fc1cca29	0.479391	6.83e-06	0.000471227
	X251651cc63d7f91280f7c1fccf9a0f84	MB.module.41	0.474864	8.57e-06	0.000574252
	X37ca974aadc9035c8fd86b301e843c48	MB.module.56	0.473381	9.22e-06	0.000600926
	e94fe3f21d6e819c6eb39c43dc162ad2	MB.module.43	0.464929	1.39e-05	0.000883619
	GM.CSF.pg.ml	IL.17A.pg.ml	0.458017	1.94e-05	0.00117236
	fd8f417cdee6eacea0f4166c07113223	MB.module.41	0.457895	1.95e-05	0.00117236
	IL.12.23p40.pg.ml	GM.CSF.pg.ml	0.45511	2.22e-05	0.00124067
	MB.module.56	X6af703e67b463496ecf044dad32f4302	0.455272	2.2e-05	0.00124067
	MB.module.56	MB.module.43	0.455237	2.21e-05	0.00124067
	sCD163.ng.ml	TNF.a.pg.ml	0.454594	2.28e-05	0.00124137
	MB.module.18	X37ca974aadc9035c8fd86b301e843c48	0.454022	2.34e-05	0.00124596
	MB.module.23	MB.module.20	0.453058	2.44e-05	0.00127416
	X37ca974aadc9035c8fd86b301e843c48	MB.module.4	0.446706	3.27e-05	0.00166944
	MB.module.14	MB.module.18	0.444771	3.57e-05	0.00178394
	MB.module.4	MB.module.56	0.444165	3.67e-05	0.00178713
	MB.module.19	MB.module.1	-0.443809	3.73e-05	0.00178713
	X6af703e67b463496ecf044dad32f4302	MB.module.43	0.441887	4.07e-05	0.00190958
	MB.module.23	X56f35075ab0f98e5d32d7f83c7a02d50	0.438584	4.72e-05	0.00216948
	LBP.ng.ml	IL.6.pg.ml	0.437178	5.02e-05	0.00226455
	CRP.ng.ml	IL.6.pg.ml	0.432021	6.29e-05	0.00276177
	X88a5e1a0a8752fe9ef4186bd0c5437dd	MB.module.43	0.431788	6.36e-05	0.00276177
	X11be534fe09ae998b621cef9fc1cca29	MB.module.37	0.426662	7.93e-05	0.0032656
	MB.module.24	X834e12df49267da6c77d3e7dba9ec8a2	0.426648	7.93e-05	0.0032656
	X9a2f954e088322af718ec1d8805f8fda	MB.module.43	0.42713	7.77e-05	0.0032656
	MB.module.49	MB.module.43	0.422609	9.42e-05	0.0038102
	X834e12df49267da6c77d3e7dba9ec8a2	MB.module.49	0.420916	0.000101165	0.0040226
	fd8f417cdee6eacea0f4166c07113223	MB.module.43	0.42033	0.000103681	0.00405392
	X8b9898f893c25f1dead894ee0128e868	X251651cc63d7f91280f7c1fccf9a0f84	0.419873	0.000105687	0.00406463
	e94fe3f21d6e819c6eb39c43dc162ad2	MB.module.56	0.415005	0.000129382	0.00489564
	X941444ae51de27f8a43ddcb288c52077	MB.module.43	0.413302	0.000138767	0.00516742
	MB.module.46	X8bdd67e2f52bf76bb2b9ee8c86d3eaae	0.411656	0.000148436	0.00542477
	e94fe3f21d6e819c6eb39c43dc162ad2	X37ca974aadc9035c8fd86b301e843c48	0.41135	0.000150303	0.00542477
	MB.module.49	X6af703e67b463496ecf044dad32f4302	0.409308	0.000163306	0.00580478
	IL.12.23p40.pg.ml	IL.17A.pg.ml	0.406962	0.000179523	0.00628599
	ec562f56ee6d46d368b4f02f8df55748	MB.module.37	0.405207	0.000192615	0.00664522
	CRP.ng.ml	ICAM.1.ng.ml	0.402274	0.000216467	0.00735988
	X8cfd9de4739588d4050c35ca7f70cfd1	MB.module.23	0.400301	0.000234012	0.00784276
	MB.module.23	ec562f56ee6d46d368b4f02f8df55748	0.399744	0.000239198	0.00790365
	IL.6.pg.ml	SAA.ng.ml	0.39932	0.00024321	0.00792458
	ec562f56ee6d46d368b4f02f8df55748	MB.module.4	-0.398924	0.000247019	0.00793844
	ICAM.1.ng.ml	IL.6.pg.ml	0.397656	0.000259586	0.00822956
	X56f35075ab0f98e5d32d7f83c7a02d50	MB.module.37	0.396343	0.00027321	0.00854602
	MB.module.16	MB.module.49	-0.394666	0.000291573	0.00900041
	e94fe3f21d6e819c6eb39c43dc162ad2	X834e12df49267da6c77d3e7dba9ec8a2	0.394288	0.000295867	0.00901434
	e94fe3f21d6e819c6eb39c43dc162ad2	X88a5e1a0a8752fe9ef4186bd0c5437dd	0.393528	0.000304675	0.00916367
	MB.module.19	ec562f56ee6d46d368b4f02f8df55748	0.392641	0.00031525	0.00936174
	ec562f56ee6d46d368b4f02f8df55748	MB.module.41	0.390051	0.000348109	0.0102083
	IL.16.pg.ml	TNF.a.pg.ml	0.389217	0.000359342	0.0103
	MB.module.24	MB.module.1	0.389168	0.000360018	0.0103
	MB.module.19	MB.module.4	-0.388312	0.000371905	0.0105119
	MB.module.16	MB.module.1	-0.387174	0.000388269	0.0108438
	X541b7de82e25d131db310412ea0fe25e	MB.module.20	0.383234	0.000450169	0.0122913
	X541b7de82e25d131db310412ea0fe25e	X11be534fe09ae998b621cef9fc1cca29	0.38321	0.000450574	0.0122913
	ec562f56ee6d46d368b4f02f8df55748	MB.module.13	-0.38191	0.000472925	0.0126077
	MB.module.56	X834e12df49267da6c77d3e7dba9ec8a2	0.381977	0.000471745	0.0126077
	MB.module.23	MB.module.4	-0.381299	0.000483773	0.012752
	e94fe3f21d6e819c6eb39c43dc162ad2	X941444ae51de27f8a43ddcb288c52077	0.380058	0.000506509	0.013203
	Age	MB.module.46	-0.379139	0.000523965	0.0135079
	MB.module.23	fd8f417cdee6eacea0f4166c07113223	0.375621	0.000596028	0.0151987
	IL.16.pg.ml	sCD163.ng.ml	0.374707	0.000616162	0.0155432
	MB.module.23	X541b7de82e25d131db310412ea0fe25e	0.370687	0.000712329	0.0174075
	Age	MB.module.13	-0.370897	0.000706993	0.0174075
	X7054fc86007c93d9ae87ae984e857324	X251651cc63d7f91280f7c1fccf9a0f84	0.371163	0.000700279	0.0174075
	MCP.1.pg.ml	X941444ae51de27f8a43ddcb288c52077	0.368537	0.000769217	0.018604
	fd8f417cdee6eacea0f4166c07113223	MB.module.4	-0.366043	0.000840347	0.0199137
	X834e12df49267da6c77d3e7dba9ec8a2	X6af703e67b463496ecf044dad32f4302	0.366071	0.000839527	0.0199137
	MB.module.40	MB.module.13	0.36444	0.000889171	0.0208599
	IL.16.pg.ml	ICAM.1.ng.ml	0.362729	0.00094414	0.0219302
	MB.module.24	MB.module.16	-0.360768	0.00101089	0.0230247
	IL.6.pg.ml	TNF.a.pg.ml	0.360994	0.00100298	0.0230247
	X8bdcc262a08daffe5400bd149b628c89	MB.module.4	-0.358922	0.00107762	0.0240772
	MB.module.40	MB.module.1	0.359006	0.00107448	0.0240772
	Age	X6ce0075b2cab534da0da254d419737db	0.357035	0.00114993	0.0250606
	fd8f417cdee6eacea0f4166c07113223	Lipodystrophy	0.356671	0.00116437	0.0250606
	ef978be5ba5ef28587d0664f607075f8	MB.module.56	0.357301	0.00113947	0.0250606
	CRP.ng.ml	TNF.a.pg.ml	0.356774	0.00116025	0.0250606
	ALPHA.CAROTENE.MCG.USDA	LYCOPENE.MCG.USDA	0.356188	0.00118378	0.0252468
	e94fe3f21d6e819c6eb39c43dc162ad2	ef978be5ba5ef28587d0664f607075f8	0.35536	0.00121777	0.0257378
	X8cfd9de4739588d4050c35ca7f70cfd1	MB.module.41	0.354892	0.00123737	0.0259185
	MB.module.18	MB.module.13	0.351935	0.00136789	0.0283989
	ICAM.1.ng.ml	TNF.a.pg.ml	0.350586	0.0014315	0.0294588
	MB.module.18	ef978be5ba5ef28587d0664f607075f8	0.349677	0.00147583	0.0301069
	X88a5e1a0a8752fe9ef4186bd0c5437dd	MB.module.1	0.348641	0.00152789	0.0309002
	MB.module.19	MB.module.13	-0.347327	0.0015963	0.0320078
	diet.module.3	LYCOPENE.MCG.USDA	0.346812	0.00162385	0.0322843
	MB.module.56	X941444ae51de27f8a43ddcb288c52077	0.345911	0.00167311	0.0329842
	Age	IL.6.pg.ml	0.345276	0.00170859	0.0334029
	e94fe3f21d6e819c6eb39c43dc162ad2	MB.module.49	0.342791	0.00185419	0.0359498
	IL.17A.pg.ml	X7054fc86007c93d9ae87ae984e857324	0.342328	0.00188248	0.0361992
	IL.12.23p40.pg.ml	X11be534fe09ae998b621cef9fc1cca29	0.34192	0.00190776	0.036387
	X8bdcc262a08daffe5400bd149b628c89	MB.module.56	-0.338518	0.0021308	0.0403134
	X56f35075ab0f98e5d32d7f83c7a02d50	MB.module.41	0.337561	0.00219766	0.0412457
	MB.module.46	ec562f56ee6d46d368b4f02f8df55748	-0.335712	0.00233211	0.0434216
	X5ff43f13a340ca9933aeb0eda5b95be7	fd8f417cdee6eacea0f4166c07113223	0.332277	0.00260165	0.0466594
	fd8f417cdee6eacea0f4166c07113223	MB.module.20	0.332231	0.00260545	0.0466594
	LBP.ng.ml	ICAM.1.ng.ml	0.332583	0.00257657	0.0466594
	MB.module.16	MB.module.40	-0.332854	0.00255454	0.0466594
	X2f52e93f0711bbd1009c6ed25321c6ed	MB.module.41	0.332324	0.00259779	0.0466594
	MB.module.19	MB.module.49	-0.330335	0.00276615	0.0491621
	ec562f56ee6d46d368b4f02f8df55748	MB.module.56	-0.330012	0.00279437	0.0492901
	X6af703e67b463496ecf044dad32f4302	MB.module.1	0.329574	0.00283313	0.0496009
	MB.module.24	MB.module.19	-0.328803	0.00290245	0.0504382
	ICAM.1.ng.ml	Lipodystrophy	0.328304	0.00294812	0.050855
	X8b9898f893c25f1dead894ee0128e868	X388f1b94d95b085651e72c12e1d580d9	0.328051	0.0029715	0.0508841
	MB.module.14	X388f1b94d95b085651e72c12e1d580d9	0.326743	0.00309513	0.0526173
	X5ff43f13a340ca9933aeb0eda5b95be7	MB.module.41	0.326416	0.00312672	0.0527718
	MB.module.46	X9f244d2a870d75d8868281d2d76231a3	0.324752	0.00329215	0.055167
	MB.module.46	MB.module.40	0.320793	0.00371741	0.0618514
	ec562f56ee6d46d368b4f02f8df55748	MB.module.49	-0.320274	0.00377663	0.0623942
	MB.module.18	MB.module.56	0.318705	0.00396088	0.0649805
	IL.16.pg.ml	VEGF.pg.ml	0.318472	0.00398898	0.0649872
	ICAM.1.ng.ml	SAA.ng.ml	0.317511	0.00410649	0.0661588
	fd8f417cdee6eacea0f4166c07113223	X251651cc63d7f91280f7c1fccf9a0f84	0.317423	0.0041173	0.0661588
	MB.module.18	MB.module.4	0.316615	0.00421878	0.0673283
	MB.module.16	X6af703e67b463496ecf044dad32f4302	-0.315918	0.00430796	0.067502
	LBP.ng.ml	TNF.a.pg.ml	0.316057	0.00429004	0.067502
	e94fe3f21d6e819c6eb39c43dc162ad2	MB.module.1	0.315856	0.00431598	0.067502
	MB.module.20	MB.module.37	0.315266	0.00439296	0.0682509
	X8b9898f893c25f1dead894ee0128e868	MB.module.41	0.313407	0.00464356	0.0716697
	X6ce0075b2cab534da0da254d419737db	Lipodystrophy	0.312438	0.00477913	0.07328
	Age	ALCOHOL.G.USDA	-0.310363	0.00508143	0.0769099
	Lipodystrophy	IL.17A.pg.ml	0.310363	0.00508135	0.0769099
	MB.module.24	X8bdcc262a08daffe5400bd149b628c89	-0.309452	0.00521942	0.0779921
	dab477ebfcfeba8dda198605c1f6b0ee	MCP.1.pg.ml	0.309589	0.00519848	0.0779921
	X88a5e1a0a8752fe9ef4186bd0c5437dd	X6af703e67b463496ecf044dad32f4302	0.3086	0.00535144	0.0794587
	Age	X9f244d2a870d75d8868281d2d76231a3	-0.307408	0.00554102	0.0806925
	MB.module.16	MB.module.43	-0.307365	0.00554801	0.0806925
	X9a2f954e088322af718ec1d8805f8fda	X251651cc63d7f91280f7c1fccf9a0f84	0.307526	0.00552202	0.0806925
	BMI	MB.module.41	-0.307216	0.00557211	0.0806925
	X9f244d2a870d75d8868281d2d76231a3	ALCOHOL.G.USDA	0.306826	0.00563578	0.0807928
	MB.module.16	MB.module.13	-0.306752	0.00564792	0.0807928
	ec562f56ee6d46d368b4f02f8df55748	DIETARY.FIBER.G.USDA	0.30632	0.00571931	0.081297
	MB.module.18	X388f1b94d95b085651e72c12e1d580d9	0.306121	0.00575247	0.081297
	MB.module.46	MB.module.4	0.305484	0.00585966	0.082316
	BMI	X9f244d2a870d75d8868281d2d76231a3	-0.305176	0.00591229	0.0825609
	Age	ec562f56ee6d46d368b4f02f8df55748	0.302104	0.0064589	0.0891328
	MB.module.4	MB.module.49	0.302186	0.00644381	0.0891328
	X9a2f954e088322af718ec1d8805f8fda	MB.module.41	0.300517	0.00675862	0.0927235
	X5ff43f13a340ca9933aeb0eda5b95be7	MB.module.23	0.299987	0.00686127	0.0935846
	X56f35075ab0f98e5d32d7f83c7a02d50	MB.module.56	-0.298437	0.00716962	0.0961138
	LBP.ng.ml	MB.module.49	-0.298603	0.00713601	0.0961138
	X8bdcc262a08daffe5400bd149b628c89	MB.module.49	-0.29846	0.00716507	0.0961138
	diet.module.5	DIETARY.FIBER.G.USDA	0.297937	0.00727164	0.0963801
	X8cfd9de4739588d4050c35ca7f70cfd1	MB.module.37	0.298073	0.00724383	0.0963801
	IL.16.pg.ml	X9f244d2a870d75d8868281d2d76231a3	-0.297006	0.00746506	0.0983878
	X8cfd9de4739588d4050c35ca7f70cfd1	X11be534fe09ae998b621cef9fc1cca29	0.296692	0.0075313	0.0987063
	Lipodystrophy	MB.module.41	0.296018	0.00767522	0.100034
	LBP.ng.ml	MB.module.19	0.295721	0.00773953	0.100315
	MB.module.24	IL.12.23p40.pg.ml	-0.295046	0.00788706	0.10056
	X56f35075ab0f98e5d32d7f83c7a02d50	MCP.1.pg.ml	-0.295195	0.00785444	0.10056
	MB.module.16	X834e12df49267da6c77d3e7dba9ec8a2	-0.295218	0.00784936	0.10056
	Age	LBP.ng.ml	0.294832	0.00793449	0.100618
	MB.module.49	MB.module.1	0.294502	0.00800805	0.101005
	MB.module.14	MB.module.16	0.29194	0.00859899	0.107878
	MB.module.56	MB.module.1	0.291464	0.00871283	0.108725
	X834e12df49267da6c77d3e7dba9ec8a2	X941444ae51de27f8a43ddcb288c52077	0.291087	0.00880388	0.10928
	IL.16.pg.ml	IL.12.23p40.pg.ml	0.290155	0.00903302	0.111534
	LBP.ng.ml	X11be534fe09ae998b621cef9fc1cca29	0.289936	0.00908738	0.111618
	MB.module.16	ec562f56ee6d46d368b4f02f8df55748	0.289361	0.00923209	0.112805
	e94fe3f21d6e819c6eb39c43dc162ad2	X8bdcc262a08daffe5400bd149b628c89	-0.288361	0.00948836	0.115335
	ef978be5ba5ef28587d0664f607075f8	X834e12df49267da6c77d3e7dba9ec8a2	0.287494	0.00971555	0.117488
	Age	ICAM.1.ng.ml	0.286495	0.00998328	0.120107
	MB.module.19	MB.module.23	0.286159	0.0100747	0.12053
	MB.module.19	MB.module.40	-0.285802	0.0101726	0.12053
	X8bdd67e2f52bf76bb2b9ee8c86d3eaae	MB.module.37	-0.285908	0.0101434	0.12053
	X5ff43f13a340ca9933aeb0eda5b95be7	MB.module.40	0.285568	0.0102373	0.120686
	X8bdcc262a08daffe5400bd149b628c89	X37ca974aadc9035c8fd86b301e843c48	-0.285073	0.0103753	0.121344
	GM.CSF.pg.ml	ICAM.1.ng.ml	0.284998	0.0103965	0.121344
	MB.module.46	X6f62f1d217b10d039379981350c53181	0.284634	0.0104991	0.121454
	X8bdcc262a08daffe5400bd149b628c89	MB.module.37	0.284597	0.0105095	0.121454
	IL.16.pg.ml	MB.module.19	0.282286	0.011183	0.128486
	e94fe3f21d6e819c6eb39c43dc162ad2	MB.module.4	0.282138	0.0112274	0.128486
	LBP.ng.ml	MB.module.24	-0.280453	0.0117435	0.131887
	X5ff43f13a340ca9933aeb0eda5b95be7	X11be534fe09ae998b621cef9fc1cca29	0.280491	0.0117318	0.131887
	MB.module.37	MB.module.56	-0.280434	0.0117495	0.131887
	Lipodystrophy	IL.6.pg.ml	0.280463	0.0117404	0.131887
	ec562f56ee6d46d368b4f02f8df55748	Lipodystrophy	0.279439	0.012064	0.134772
	DIETARY.FIBER.G.USDA	LYCOPENE.MCG.USDA	0.279208	0.0121382	0.134959
	X11be534fe09ae998b621cef9fc1cca29	IL.6.pg.ml	0.278612	0.0123311	0.136456
	BMI	X8b9898f893c25f1dead894ee0128e868	-0.27808	0.0125053	0.137735
	MB.module.23	X941444ae51de27f8a43ddcb288c52077	-0.27758	0.0126714	0.138912
	DIETARY.FIBER.G.USDA	X941444ae51de27f8a43ddcb288c52077	0.277269	0.0127755	0.139183
	X8cfd9de4739588d4050c35ca7f70cfd1	MB.module.1	-0.277152	0.0128148	0.139183
	LBP.ng.ml	BMI	0.275534	0.0133704	0.142168
	Age	X8bdcc262a08daffe5400bd149b628c89	0.275134	0.0135108	0.142168
	X8bdcc262a08daffe5400bd149b628c89	CRP.ng.ml	0.274896	0.0135952	0.142168
	MB.module.18	DIETARY.FIBER.G.USDA	0.274783	0.013635	0.142168
	MB.module.19	MB.module.56	-0.275249	0.0134703	0.142168
	X37ca974aadc9035c8fd86b301e843c48	X9a2f954e088322af718ec1d8805f8fda	0.276141	0.0131595	0.142168
	X6ce0075b2cab534da0da254d419737db	X9a2f954e088322af718ec1d8805f8fda	0.275108	0.0135201	0.142168
	X8bdcc262a08daffe5400bd149b628c89	IL.6.pg.ml	0.275718	0.0133062	0.142168
	X6ce0075b2cab534da0da254d419737db	IL.6.pg.ml	0.275784	0.013283	0.142168
	sCD163.ng.ml	VEGF.pg.ml	0.274238	0.01383	0.142304
	X37ca974aadc9035c8fd86b301e843c48	X834e12df49267da6c77d3e7dba9ec8a2	0.274267	0.0138196	0.142304
	MB.module.43	MB.module.1	0.274397	0.0137729	0.142304
	GM.CSF.pg.ml	dab477ebfcfeba8dda198605c1f6b0ee	0.273831	0.0139774	0.143192
	X8b9898f893c25f1dead894ee0128e868	MB.module.18	0.273253	0.0141888	0.144726
	MB.module.20	MB.module.43	0.272837	0.0143427	0.145662
	MB.module.16	MB.module.56	-0.272099	0.0146189	0.147827
	e94fe3f21d6e819c6eb39c43dc162ad2	MB.module.12	0.270748	0.0151371	0.152374
	X37ca974aadc9035c8fd86b301e843c48	X6af703e67b463496ecf044dad32f4302	0.27059	0.0151984	0.152374
	MB.module.24	X9a2f954e088322af718ec1d8805f8fda	0.270008	0.0154275	0.154012
	X8b9898f893c25f1dead894ee0128e868	TNF.a.pg.ml	-0.269493	0.0156325	0.155397
	Age	SAA.ng.ml	0.268449	0.0160549	0.158924
	MB.module.12	X941444ae51de27f8a43ddcb288c52077	0.268271	0.0161281	0.158945
	e94fe3f21d6e819c6eb39c43dc162ad2	X6af703e67b463496ecf044dad32f4302	0.268114	0.0161926	0.158945
	LBP.ng.ml	X834e12df49267da6c77d3e7dba9ec8a2	-0.267798	0.0163234	0.159561
	Age	X5ff43f13a340ca9933aeb0eda5b95be7	0.266014	0.0170791	0.164212
	X8cfd9de4739588d4050c35ca7f70cfd1	ec562f56ee6d46d368b4f02f8df55748	0.266018	0.0170776	0.164212
	X8cfd9de4739588d4050c35ca7f70cfd1	X56f35075ab0f98e5d32d7f83c7a02d50	0.266071	0.0170547	0.164212
	MB.module.4	MB.module.37	-0.26615	0.0170206	0.164212
	X2f52e93f0711bbd1009c6ed25321c6ed	X8cfd9de4739588d4050c35ca7f70cfd1	0.265503	0.0173012	0.164503
	MB.module.20	X11be534fe09ae998b621cef9fc1cca29	0.265655	0.0172349	0.164503
	diet.module.3	X941444ae51de27f8a43ddcb288c52077	0.26546	0.0173197	0.164503
	LBP.ng.ml	sCD163.ng.ml	0.26512	0.0174693	0.165254
	X2f52e93f0711bbd1009c6ed25321c6ed	dab477ebfcfeba8dda198605c1f6b0ee	0.264009	0.0179645	0.169255
	X2f52e93f0711bbd1009c6ed25321c6ed	X7997d0ee973c31cc72a51e6f5bc19b2e	0.263528	0.0181826	0.170626
	X37ca974aadc9035c8fd86b301e843c48	X7054fc86007c93d9ae87ae984e857324	-0.263268	0.018301	0.171053
	X8bdd67e2f52bf76bb2b9ee8c86d3eaae	ef978be5ba5ef28587d0664f607075f8	-0.263041	0.0184054	0.171346
	Bloating.24hr	MB.module.37	-0.262262	0.0187673	0.174024
	X88a5e1a0a8752fe9ef4186bd0c5437dd	MB.module.40	0.261869	0.0189523	0.174361
	MB.module.24	MB.module.4	0.262022	0.01888	0.174361
	MB.module.19	MB.module.14	0.260919	0.0194053	0.177831
	e94fe3f21d6e819c6eb39c43dc162ad2	VEGF.pg.ml	0.260519	0.0195991	0.178908
	MB.module.19	MB.module.43	-0.259856	0.0199236	0.181166
	X2f52e93f0711bbd1009c6ed25321c6ed	MB.module.20	0.25927	0.020214	0.182393
	MB.module.4	X6af703e67b463496ecf044dad32f4302	0.259356	0.0201715	0.182393
	MB.module.16	X37ca974aadc9035c8fd86b301e843c48	-0.258927	0.0203863	0.182543
	MB.module.19	SAA.ng.ml	0.258996	0.0203513	0.182543
	X6ce0075b2cab534da0da254d419737db	MB.module.13	-0.258666	0.0205178	0.183022
	X11be534fe09ae998b621cef9fc1cca29	ICAM.1.ng.ml	0.25827	0.0207187	0.183779
	MB.module.46	MB.module.37	-0.257897	0.0209093	0.183779
	TNF.b.pg.ml	X7054fc86007c93d9ae87ae984e857324	0.257791	0.0209641	0.183779
	X88a5e1a0a8752fe9ef4186bd0c5437dd	MB.module.49	0.257732	0.0209944	0.183779
	X8bdcc262a08daffe5400bd149b628c89	X6af703e67b463496ecf044dad32f4302	-0.258171	0.0207691	0.183779
	MB.module.19	X11be534fe09ae998b621cef9fc1cca29	0.257457	0.0211366	0.184336
	IL.16.pg.ml	CRP.ng.ml	0.256353	0.0217159	0.188687
	X9f244d2a870d75d8868281d2d76231a3	MB.module.20	0.25547	0.0221884	0.192081
	LBP.ng.ml	e94fe3f21d6e819c6eb39c43dc162ad2	-0.255257	0.0223041	0.192353
	IL.12.23p40.pg.ml	CRP.ng.ml	0.25511	0.0223838	0.192353
	MB.module.16	X941444ae51de27f8a43ddcb288c52077	-0.254841	0.0225308	0.19291
	MB.module.24	X56f35075ab0f98e5d32d7f83c7a02d50	-0.254567	0.022681	0.193489
	ALPHA.CAROTENE.MCG.USDA	ec562f56ee6d46d368b4f02f8df55748	0.254221	0.0228725	0.194416
	MB.module.46	MB.module.1	0.253766	0.0231259	0.19586
	diet.module.5	sCD163.ng.ml	-0.253399	0.0233322	0.196897
	MB.module.14	ef978be5ba5ef28587d0664f607075f8	0.252636	0.0237662	0.199499
	MB.module.14	X37ca974aadc9035c8fd86b301e843c48	0.252558	0.0238107	0.199499
	X11be534fe09ae998b621cef9fc1cca29	SAA.ng.ml	0.252031	0.0241149	0.20133
	MB.module.16	X7997d0ee973c31cc72a51e6f5bc19b2e	0.251017	0.024709	0.204832
	X2f52e93f0711bbd1009c6ed25321c6ed	X251651cc63d7f91280f7c1fccf9a0f84	0.251134	0.0246399	0.204832
	e94fe3f21d6e819c6eb39c43dc162ad2	MB.module.18	0.250765	0.0248589	0.205348
	X56f35075ab0f98e5d32d7f83c7a02d50	X6af703e67b463496ecf044dad32f4302	-0.250382	0.025088	0.206514
	ef978be5ba5ef28587d0664f607075f8	X6f62f1d217b10d039379981350c53181	0.248425	0.0262853	0.215613
	BMI	X7054fc86007c93d9ae87ae984e857324	-0.248086	0.0264981	0.215849
	BMI	X251651cc63d7f91280f7c1fccf9a0f84	-0.248088	0.0264965	0.215849
	GM.CSF.pg.ml	X9f244d2a870d75d8868281d2d76231a3	-0.247936	0.026592	0.215864
	X56f35075ab0f98e5d32d7f83c7a02d50	MB.module.4	-0.247756	0.0267059	0.216042
	GM.CSF.pg.ml	X7054fc86007c93d9ae87ae984e857324	0.247074	0.0271405	0.218803
	BMI	Bloating.24hr	0.246392	0.0275806	0.22159
	LBP.ng.ml	MB.module.37	0.245898	0.0279036	0.222659
	MB.module.13	MB.module.1	0.245914	0.0278932	0.222659
	X5ff43f13a340ca9933aeb0eda5b95be7	Lipodystrophy	0.245383	0.0282436	0.224609
	MB.module.19	X8cfd9de4739588d4050c35ca7f70cfd1	0.245072	0.0284505	0.225489
	MB.module.40	MB.module.12	0.244799	0.0286327	0.226169
	X88a5e1a0a8752fe9ef4186bd0c5437dd	MB.module.16	-0.243589	0.0294545	0.229569
	Age	CRP.ng.ml	0.243684	0.0293893	0.229569
	X11be534fe09ae998b621cef9fc1cca29	sCD163.ng.ml	0.243857	0.0292712	0.229569
	MB.module.24	VEGF.pg.ml	0.243734	0.0293548	0.229569
	MB.module.23	MB.module.56	-0.243374	0.029603	0.229963
	MB.module.46	MCP.1.pg.ml	-0.24298	0.0298761	0.231318
	X8bdd67e2f52bf76bb2b9ee8c86d3eaae	X6f62f1d217b10d039379981350c53181	0.24263	0.0301198	0.232398
	X7997d0ee973c31cc72a51e6f5bc19b2e	MB.module.56	0.242496	0.0302137	0.232398
	LBP.ng.ml	IL.16.pg.ml	0.24196	0.0305925	0.233779
	DIETARY.FIBER.G.USDA	ALCOHOL.G.USDA	-0.241984	0.0305752	0.233779
	Lipodystrophy	X7054fc86007c93d9ae87ae984e857324	0.240732	0.0314742	0.239735
	CRP.ng.ml	MB.module.49	-0.240587	0.0315794	0.239758
	ec562f56ee6d46d368b4f02f8df55748	diet.module.3	0.240432	0.0316925	0.239841
	X541b7de82e25d131db310412ea0fe25e	MB.module.41	0.240129	0.0319146	0.240745
	IL.16.pg.ml	dab477ebfcfeba8dda198605c1f6b0ee	0.239953	0.0320449	0.240953
	X8bdcc262a08daffe5400bd149b628c89	X11be534fe09ae998b621cef9fc1cca29	0.239581	0.0323204	0.241476
	MB.module.19	MB.module.41	0.239611	0.0322977	0.241476
	IL.12.23p40.pg.ml	X9f244d2a870d75d8868281d2d76231a3	-0.239311	0.0325213	0.242206
	X7997d0ee973c31cc72a51e6f5bc19b2e	X251651cc63d7f91280f7c1fccf9a0f84	0.238867	0.0328545	0.243914
	X6ce0075b2cab534da0da254d419737db	MB.module.41	0.238498	0.0331335	0.245209
	BMI	MCP.1.pg.ml	0.23795	0.033551	0.247518

### Sheet: iRF analysis
Supplemental Table 3. VSURF-selected features: iRF analysis results
Variable 1*	Variable 2*	Frequencey of connection	Variable 1 OTU name	Variable 2 OTU name	Variable 1 OTU sequence	Variable 2 OTU sequence
LBP.ng.ml	BMI	0.5
BMI	e94fe3f21d6e819c6eb39c43dc162ad2	0.43		f_Lachnospiraceae		TACGTAGGGGGCAAGCGTTATCCGGATTTACTGGGTGTAAAGGGAGCGTAGACGGTTTTGCAAGTCTGAAGTGAAAGCCCGGGGCTTAACCCCGGGACTGCTTTGGAAACTGTAGGACTAGAGTGCAGGAGAGGTAAGTGGAATTCCTAGTGTAGCGGTGAAATGCGTAGATATTAGGAGGAACACCAGTGGCGAAGGCGGCTTACTGGACTGTAACTGACGTTGAGGCTCGAAAGCGTG
e94fe3f21d6e819c6eb39c43dc162ad2	IL 16 pg/ml	0.43	f_Lachnospiraceae		TACGTAGGGGGCAAGCGTTATCCGGATTTACTGGGTGTAAAGGGAGCGTAGACGGTTTTGCAAGTCTGAAGTGAAAGCCCGGGGCTTAACCCCGGGACTGCTTTGGAAACTGTAGGACTAGAGTGCAGGAGAGGTAAGTGGAATTCCTAGTGTAGCGGTGAAATGCGTAGATATTAGGAGGAACACCAGTGGCGAAGGCGGCTTACTGGACTGTAACTGACGTTGAGGCTCGAAAGCGTG
LBP ng/ml	MB module 24	0.4
LBP ng/ml	e94fe3f21d6e819c6eb39c43dc162ad2	0.4		f_Lachnospiraceae		TACGTAGGGGGCAAGCGTTATCCGGATTTACTGGGTGTAAAGGGAGCGTAGACGGTTTTGCAAGTCTGAAGTGAAAGCCCGGGGCTTAACCCCGGGACTGCTTTGGAAACTGTAGGACTAGAGTGCAGGAGAGGTAAGTGGAATTCCTAGTGTAGCGGTGAAATGCGTAGATATTAGGAGGAACACCAGTGGCGAAGGCGGCTTACTGGACTGTAACTGACGTTGAGGCTCGAAAGCGTG
Age	LBP ng/ml	0.37
Age	MB module 24	0.37
Age	e94fe3f21d6e819c6eb39c43dc162ad2	0.37		f_Lachnospiraceae		TACGTAGGGGGCAAGCGTTATCCGGATTTACTGGGTGTAAAGGGAGCGTAGACGGTTTTGCAAGTCTGAAGTGAAAGCCCGGGGCTTAACCCCGGGACTGCTTTGGAAACTGTAGGACTAGAGTGCAGGAGAGGTAAGTGGAATTCCTAGTGTAGCGGTGAAATGCGTAGATATTAGGAGGAACACCAGTGGCGAAGGCGGCTTACTGGACTGTAACTGACGTTGAGGCTCGAAAGCGTG
Age	BMI	0.33
LBP ng/ml	GM-CSF pg/ml	0.33
BMI	8cfd9de4739588d4050c35ca7f70cfd1	0.33		Holdemania sp.		TACGTAGGTGGCGAGCGTTATCCGGAATTATTGGGCGTAAAGGGTGCGCAGGCGGTTTGTTAAGTTTAAGGTGAAAGCGTGGGGCTTAACCCCATATAGCCTTAGAAACTGACAGACTAGAGTACAGGAGAGGGCAATGGAATTCCATGTGTAGCGGTAAAATGCGTAGATATATGGAGGAACACCAGTGGCGAAGGCGGTTGCCTGGCCTGTAACTGACGCTCATGCACGAAAGCGTGG
BMI	MB module 24	0.33
Age	IL 12/23 p40 pg/ml	0.3
BMI	MB module 19	0.3
MB module24	e94fe3f21d6e819c6eb39c43dc162ad2	0.3		f_Lachnospiraceae		TACGTAGGGGGCAAGCGTTATCCGGATTTACTGGGTGTAAAGGGAGCGTAGACGGTTTTGCAAGTCTGAAGTGAAAGCCCGGGGCTTAACCCCGGGACTGCTTTGGAAACTGTAGGACTAGAGTGCAGGAGAGGTAAGTGGAATTCCTAGTGTAGCGGTGAAATGCGTAGATATTAGGAGGAACACCAGTGGCGAAGGCGGCTTACTGGACTGTAACTGACGTTGAGGCTCGAAAGCGTG
*Variable order is arbitrary
