## Supplemental Table 4 for "Systems analysis of gut microbiome influence on metabolic disease in HIV and high-risk populations"

### Sheet: Sheet1
	Supplemental Table 4. Gnotobiotic mouse experiment set-up and diet
	MouseID	Stool sample gavage	MSM	HIV status	Treatment		Ingredient	g/kg feed
	1	PBS					Casein	190
	8	PBS					L-Cystine	2.85
	4	GLD074	MSW	Negative			Corn Starch	230
	2	GLD113	MSW	Negative			Maltodextrin	70
	5	GLD117	MSM	Negative			Sucrose	255.6
	9	DM008.1	MSM	Negative			Olive Oil	28
	6	GLD118	MSM	Positive	Untreated		Soybean Oil	31.4
	10	GLD073	MSM	Positive	Untreated		Corn Oil	16.5
	7	DM009.1	MSM	Positive	ART treated		Lard	28
	3	DM019.1	MSM	Positive	ART treated		Beef Tallow	24.8
							Anhydrous Milkfat	36.3
							Cholesterol	0.4
							Cellulose	30
							Mineral Mix, nTWD (110422)	35
							Sodium Chloride	4
							Vitamin Mix, nTWD (110423)	15
							Choline Bitartrate	2.1
							Vitamin K1, phylloquinone	0.003
							Thiamin (81%)	0.015
							TBHQ, antioxidant	0.028
